# Codon-usage optimization in the prokaryotic tree of life: How synonymous codons are differentially selected in sequence domains with different expression levels and degrees of conservation

**DOI:** 10.1101/2020.02.12.942524

**Authors:** José Luis López, Mauricio Javier Lozano, María Laura Fabre, Antonio Lagares

**Affiliations:** IBBM - Instituto de Biotecnología y Biología Molecular, CONICET, CCT-La Plata, Departamento de Ciencias Biológicas, Facultad de Ciencias Exactas, Universidad Nacional de La Plata, calles 47 y 115, 1900-La Plata, Argentina.

**Keywords:** codon usage selection, mutational bias, genome evolution, core genes, singletons, translation efficiency, translation accuracy

## Abstract

Prokaryote genomes exhibit a wide range of GC contents and codon usages, both resulting from an interaction between mutational bias and natural selection. In order to investigate the basis underlying specific codon changes, we performed a comprehensive analysis of 29-different prokaryote families. The analysis of core-gene sets with increasing ancestries in each family lineage revealed that the codon usages became progressively more adapted to the tRNA pools. While, as previously reported, highly-expressed genes presented the more optimized codon usage, the singletons contained the less selectively-favored codons. Results showed that usually codons with the highest translational adaptation were preferentially enriched. In agreement with previous reports, a C-bias in 2- to 3-fold codons, and a U-bias in 4-fold codons occurred in all families, irrespective of the global genomic-GC content. Furthermore, the U-biases suggested that U_3_-mRNA–U_34_-tRNA interactions were responsible for a prominent codon optimization in both the more ancestral core and the highly expressed genes. A comparative analysis of sequences that encode conserved-(*cr*) or variable-(v*r*) translated products, with each one being under high- (HEP) and low- (LEP) expression levels, demonstrated that the efficiency was more relevant (by a factor of 2) than accuracy to modelling codon usage. Finally, analysis of the third position of codons (GC3) revealed that, in genomes of global-GC contents higher than 35-40%, selection favored a GC3 increase; whereas in genomes with very low-GC contents, a decrease in GC3 occurred. A comprehensive final model is presented where all patterns of codon usage variations are condensed in five-distinct behavioral groups.

**IMPORTANCE:** The prokaryotic genomes—the current heritage of the more ancient life forms on earth— are comprised of diverse gene sets; all characterized by varied origins, ancestries, and spatial-temporal–expression patterns. Such genetic diversity has for a long time raised the question of how cells shape their coding strategies to optimize protein demands (*i.e.*, product abundance) and accuracy (*i.e.*, translation fidelity) through the use of the same genetic code in genomes with GC-contents that range from less than 20 to over 80%. In this work, we present evidence on how codon usage is adjusted in the prokaryote tree of life, and on how specific biases have operated to improve translation. Through the use of proteome data, we characterized conserved and variable sequence domains in genes of either high- or low-expression level, and quantitated the relative weight of efficiency and accuracy—as well as their interaction—in shaping codon usage in prokaryotes.
