## Supplementary material for "Codon-usage optimization in the prokaryotic tree of life: How synonymous codons are differentially selected in sequence domains with different expression levels and degrees of conservation": Suplemental Table 1 - part_b

### Sheet: Neisseriaceae
Reference strain: Chromobacterium_violaceum_ATCC_12472_NC_005085

### Sheet: Paenibacillaceae
Reference strain: Paenibacillus_graminis_strain_DSM_15220_NZ_CP009287

### Sheet: Prevotellaceae
Reference strain: Prevotella_melaninogenica_ATCC_25845_NC_014371_chromosome_I

### Sheet: Rhodobacteraceae
Reference strain: Leisingera_methylohalidivorans_DSM_14336_strain_DSM_14336_MB2_NC_023135

### Sheet: Sphingomonadaceae
Reference strain: Sphingomonas_parapaucimobilis_NBRC_15100_NZ_BBPI01000001

### Sheet: Vibrionaceae
Reference strain: Photobacterium gaetbulicola Gung47

### Sheet: Xanthomonadaceae
Reference strain: Rhodanobacter denitrificans 2APBS1

### Sheet: Acetobacteraceae
Reference strain: Roseomonas_mucosa_ATCC_BAA_692_NZ_JHWD01000081

### Sheet: Actinomycetaceae 
Reference strain: Actinomyces_gerencseriae_DSM_6844_NZ_AUBN01000031

### Sheet: Bacillaceae 
Reference strain: Bacillus_subtilis_subsp_spizizenii_TU_B_10_NC_016047
