## Supplementary material for "Codon-usage optimization in the prokaryotic tree of life: How synonymous codons are differentially selected in sequence domains with different expression levels and degrees of conservation": Suplemental Table 1 - part_c

### Sheet: Bacteroidaceae
Reference strain: Bacteroides_vulgatus_ATCC_8482_NC_009614

### Sheet: Enterococcaceae
Reference strain: Tetragenococcus_halophilus_NBRC_12172_NC_016052

### Sheet: Methanobacteriaceae
Reference strain: Methanobrevibacter_smithii_ATCC_35061_strain_ATCC_35061_PS_DSMZ_861_NC_009515

### Sheet: Methanomicrobiaceae
Reference strain: Methanolacinia_petrolearia_DSM_11571_NC_014507

### Sheet: Microbacteriaceae
Refernce strain: Microbacterium_aurum_strain_KACC_15219_NZ_CP018762

### Sheet: Porphyromonadaceae
Reference strain:Porphyromonas_gingivalis_ATCC_33277_NC_010729

### Sheet: Rhodospirillaceae
Reference strain: Oceanibaculum_pacificum_strain_MCCC_1A02656_NZ_LPXN01000181

### Sheet: Spirochaetaceae
Reference strain: Treponema_succinifaciens_DSM_2489_NC_015385

### Sheet: Streptococcaceae
Reference strain: Streptococcus_equi_strain_ATCC_33398_NZ_FTNH01000046
